# The zinc-finger transcription factor LSL-1 is a major regulator of the germline transcriptional program in *C. elegans*

**DOI:** 10.1101/2021.12.16.472952

**Authors:** David Rodriguez-Crespo, Magali Nanchen, Shweta Rajopadhye, Chantal Wicky

**Affiliations:** Department of Biology, University of Fribourg, 1700 Fribourg, Switzerland

**Keywords:** *Caenorhabditis elegans*, chromatin, transcription regulation, RNA-seq, ChlP-seq, germline, meiosis

## Abstract

Specific gene transcriptional programs are required to ensure proper proliferation and differentiation processes underlying the production of specialized cells during development. Gene activity is mainly regulated by the concerted action of transcription factors and chromatin proteins. In the nematode *C. elegans*, mechanisms that silence improper transcriptional programs in germline and somatic cells have been well studied, however, how are tissue specific sets of genes turned on is less known. LSL-1 is herein defined as a novel crucial transcriptional regulator of germline genes in *C. elegans*. LSL-1 is first detected in the P4 blastomere and remains present at all stages of germline development, from primordial germ cell proliferation to the end of meiotic prophase. *lsl-1* loss-of-function mutants exhibit many defects including meiotic prophase progression delay, a high level of germline apoptosis, and production of almost no functional gametes. Transcriptomic analysis and ChIP-seq data show that LSL-1 binds to promoters and acts as a transcriptional activator of germline genes involved in various processes, including homologous chromosome pairing, recombination, and genome stability. Furthermore, we show that LSL-1 functions by antagonizing the action of the heterochromatin proteins HPL-2/HP1 and LET-418/Mi2 known to be involved in the repression of germline genes in somatic cells. Based on our results, we propose LSL-1 to be a major regulator of the germline transcriptional program during development.
