## Supplementary material for "The zinc-finger transcription factor LSL-1 is a major regulator of the germline transcriptional program in *C. elegans*": File_S2_TEA_summary.xlsx

### Sheet: TEA_UpGenes_lsl-1(tm4769)
Tissue enrichment analaysis (TEA Wormbase) of significant up-regulated genes in lsl-1(tm4769) mutant allele					Blastomers format
Term	Observed	p-value	q-value
male WBbt:0007850	492	2e-220	5.9e-218
amphid sheath cell WBbt:0006754	65	5.1e-16	7.7e-14
accessory cell WBbt:0005762	110	1.2e-15	1.2e-13
germ line WBbt:0005784	316	1.5e-08	1.1e-06
reproductive system WBbt:0005747	354	3.1e-06	0.00018
epithelial system WBbt:0005730	230	4e-06	0.0002
cephalic sheath cell WBbt:0008406	46	2.4e-05	0.001
Z4.a WBbt:0007025	38	0.00014	0.0051
Z1.p WBbt:0007023	38	0.00014	0.0051
male distal tip cell WBbt:0006864	38	0.00015	0.0051

### Sheet: TEA_DownGenes_lsl-1(tm4769)
Tissue enrichment analaysis (TEA Wormbase) of significant down-regulated genes in lsl-1(tm4769) mutant allele					Blastomers format
Term	Observed	p-value	q-value
germ line WBbt:0005784	884	7.2e-72	2.2e-69
reproductive system WBbt:0005747	901	2.6e-41	3.9e-39
AB WBbt:0004015	48	6.2e-26	6.2e-24
EMS WBbt:0006876	31	6.8e-19	5.1e-17
male distal tip cell WBbt:0006864	105	7e-18	4.2e-16
Z4.a WBbt:0007025	104	1.4e-17	6.9e-16
Z1.p WBbt:0007023	104	1.6e-17	6.9e-16
Psub2 WBbt:0006873	23	4.3e-16	1.6e-14
Psub1 WBbt:0006874	52	2.9e-14	9.7e-13
Psub3 WBbt:0006875	25	6.5e-14	1.9e-12
oocyte WBbt:0006797	42	7.6e-14	2.1e-12
Z2 WBbt:0004576	21	2.4e-12	6e-11
Z3 WBbt:0004575	21	2.4e-12	6e-11
BAG WBbt:0006825	75	4.3e-11	9.3e-10
reproductive tract WBbt:0005744	197	3.3e-09	6.6e-08
ABarappa WBbt:0006005	13	1.3e-08	2.4e-07
ABalpapa WBbt:0006573	14	2.8e-08	5e-07
ABalppap WBbt:0006112	13	3.1e-08	5.2e-07
ABalpaaa WBbt:0006557	14	4.2e-08	6.6e-07
ABaraapa WBbt:0005853	13	4.8e-08	7.2e-07
ABplpppa WBbt:0006423	13	7.2e-08	1e-06
ABaraapp WBbt:0006153	13	7.2e-08	1e-06
ABplpppp WBbt:0006647	13	1.1e-07	1.4e-06
C WBbt:0003810	14	1.2e-07	1.6e-06
ABalpppa WBbt:0006649	13	1.6e-07	1.9e-06
ABaraaap WBbt:0005861	12	1.8e-07	2.1e-06
ABprpapa WBbt:0006259	12	1.8e-07	2.1e-06
ABalppaa WBbt:0005944	13	4.5e-07	4.8e-06
ABaraaaa WBbt:0006360	12	5.8e-07	6e-06
ABalpaap WBbt:0005934	12	5.8e-07	6e-06
ABplpapa WBbt:0006087	12	8.2e-07	7.9e-06
ABpraaaa WBbt:0006442	12	1.2e-06	1.1e-05
ABplaaapp WBbt:0006136	11	1.5e-06	1.3e-05
ABprpppp WBbt:0006179	11	1.5e-06	1.3e-05
E WBbt:0004804	11	1.5e-06	1.3e-05
ABarappp WBbt:0006524	11	1.5e-06	1.3e-05
ABprpaaa WBbt:0006167	11	2.1e-06	1.7e-05
ABarapaa WBbt:0006515	11	4.1e-06	3.3e-05
ABprppap WBbt:0006346	11	5.6e-06	4.3e-05
ABarpaaa WBbt:0006398	12	7e-06	5.2e-05
ABprpppa WBbt:0005943	10	7.7e-06	5.6e-05
ABprpaap WBbt:0006253	10	7.7e-06	5.6e-05
ABpraaap WBbt:0006534	10	7.7e-06	5.6e-05
ABalaapp WBbt:0006553	10	7.7e-06	5.6e-05
ABpraapp WBbt:0006335	10	7.7e-06	5.6e-05
MSappa WBbt:0006717	10	1.1e-05	6.9e-05
ABalaapa WBbt:0006130	10	1.1e-05	6.9e-05
MSappp WBbt:0006125	10	1.1e-05	6.9e-05
ABarpapa WBbt:0006603	10	1.1e-05	6.9e-05
P4 WBbt:0006773	10	1.5e-05	8.7e-05
ABplpapp WBbt:0006420	10	1.5e-05	8.7e-05
MSaapp WBbt:0006425	10	2e-05	0.00011
MSpapp WBbt:0006201	10	2e-05	0.00011
ABplpaap WBbt:0006077	10	2e-05	0.00011
ABplpaaa WBbt:0006315	10	2e-05	0.00011
ABprappp WBbt:0006702	11	2.3e-05	0.00012
ABprppaa WBbt:0005984	10	2.6e-05	0.00014
Caap WBbt:0005921	10	2.6e-05	0.00014
cephalic sheath cell WBbt:0008406	80	2.8e-05	0.00014
ABplppap WBbt:0006028	10	3.5e-05	0.00017
ABalaaaa WBbt:0006427	10	4.5e-05	0.00022
ABpraapa WBbt:0006302	10	4.5e-05	0.00022
ABplapppp WBbt:0006656	9	5.1e-05	0.00024
ABprpaapa WBbt:0006047	9	5.1e-05	0.00024
ABarppaa WBbt:0006465	9	5.1e-05	0.00024
MSapa WBbt:0005898	9	5.1e-05	0.00024
MSapp WBbt:0006036	9	6.7e-05	0.0003
ABarpppap WBbt:0006251	9	6.7e-05	0.0003
Capa WBbt:0006444	10	7.5e-05	0.00033
ABplaaapa WBbt:0006680	10	9.5e-05	0.00041
ABprpapaa WBbt:0006446	9	0.00012	0.00049
ABprpappp WBbt:0005847	9	0.00015	0.00062
ABalaaap WBbt:0005982	9	0.00015	0.00062
ABprappa WBbt:0006269	9	0.00019	0.00076
ABplppaa WBbt:0006170	9	0.00019	0.00076
Cppp WBbt:0006268	9	0.00024	0.00094
Capp WBbt:0006098	9	0.00024	0.00094
Cppa WBbt:0006168	10	0.00028	0.0011
ABplpaapa WBbt:0006115	8	0.00029	0.0011
MSpppp WBbt:0006409	8	0.00029	0.0011
ABarpppaa WBbt:0006041	8	0.00029	0.0011
Ep WBbt:0006612	9	0.00037	0.0014
ABplaaaap WBbt:0006625	8	0.00037	0.0014
ABprapap WBbt:0006678	8	0.00037	0.0014
ABalappa WBbt:0006157	8	0.00037	0.0014
P2 WBbt:0006771	8	0.00037	0.0014
ABarppapp WBbt:0006240	8	0.00047	0.0016
MSaaap WBbt:0006160	8	0.00047	0.0016
ABplpppap WBbt:0006665	8	0.00059	0.002
ABplppppp WBbt:0006574	8	0.00059	0.002
ABplaappp WBbt:0005948	8	0.00059	0.002
ABprpppap WBbt:0006237	8	0.00059	0.002
ABplaapaa WBbt:0005866	8	0.00059	0.002
ABplaaaaa WBbt:0006348	8	0.00059	0.002
ABplaapap WBbt:0005887	8	0.00059	0.002
Eal WBbt:0006441	8	0.00059	0.002
ABplappp WBbt:0006470	8	0.00091	0.0028
ABprpappa WBbt:0006088	8	0.00091	0.0028
Ea WBbt:0006733	8	0.00091	0.0028
Caapa WBbt:0006123	8	0.00091	0.0028
ABplpappp WBbt:0006390	8	0.0011	0.0033
ABpraappp WBbt:0006270	8	0.0011	0.0033
ABplaappa WBbt:0006519	8	0.0011	0.0033
P1 WBbt:0006770	7	0.0015	0.0043
ABprapaap WBbt:0006624	7	0.0015	0.0043
MSpaap WBbt:0005878	7	0.0015	0.0043
MSppaa WBbt:0006531	7	0.0018	0.0051
ABpraappa WBbt:0006035	8	0.0019	0.0054
ABprapapp WBbt:0006290	7	0.0022	0.0061
ABplapapp WBbt:0006413	7	0.0022	0.0061
body wall WBbt:0005742	9	0.0022	0.0061
ABarpaapa WBbt:0005844	7	0.0027	0.0072
ABprapapa WBbt:0006510	7	0.0027	0.0072
Caaap WBbt:0006267	8	0.0027	0.0072
Cpapa WBbt:0005962	8	0.0032	0.0083
ABplpappa WBbt:0006232	7	0.0032	0.0083
ABprpppaa WBbt:0006552	7	0.0038	0.0098
Cpapp WBbt:0005897	8	0.0043	0.011
P12 WBbt:0004409	8	0.005	0.013
P10 WBbt:0006779	7	0.0053	0.013
anal region WBbt:0006919	7	0.0062	0.015
P5 WBbt:0006774	6	0.0064	0.016
ABplappaa WBbt:0006371	6	0.0064	0.016
P8 WBbt:0006777	6	0.0064	0.016
ABarpaapp WBbt:0006620	6	0.0076	0.018
Ear WBbt:0006370	6	0.0076	0.018
P6 WBbt:0006775	6	0.0076	0.018
ABpraapap WBbt:0006062	6	0.0076	0.018
P7 WBbt:0006776	6	0.0089	0.021
ABprppppp WBbt:0005983	6	0.0089	0.021
P9 WBbt:0006778	6	0.0089	0.021
ABprappaa WBbt:0006350	6	0.0089	0.021
somatic cell WBbt:0008378	9	0.0095	0.021
Epla WBbt:0006661	7	0.0096	0.021
P6.p WBbt:0006894	10	0.01	0.022
Q cell WBbt:0008598	6	0.01	0.023
Epl WBbt:0006000	6	0.01	0.023
ABprappap WBbt:0006220	6	0.01	0.023
ABplappap WBbt:0006067	6	0.01	0.023
ABpraapaa WBbt:0006108	6	0.01	0.023
P3.p WBbt:0006891	9	0.012	0.025
P4.p WBbt:0006892	9	0.012	0.025
Caaaa WBbt:0005899	6	0.012	0.025
Epr WBbt:0006547	6	0.012	0.025
P8.p WBbt:0006896	9	0.013	0.027
Epra WBbt:0006321	7	0.016	0.033
P11 WBbt:0004410	8	0.017	0.035
Cpaap WBbt:0006594	6	0.018	0.037
Eprp WBbt:0006507	7	0.02	0.041
head mesodermal cell WBbt:0004697	247	0.023	0.047
ABplpppaa WBbt:0006222	5	0.024	0.047

### Sheet: TEA_UpGenes_lsl-1(ljm1)
Tissue enrichment analaysis (TEA Wormbase) of significant up-regulated genes in lsl-1(ljm1) mutant allele					Blastomers format
Term	Observed	p-value	q-value
cephalic sheath cell WBbt:0008406	20	2.5e-06	0.00075
accessory cell WBbt:0005762	29	1.3e-05	0.0019
epithelial system WBbt:0005730	71	4.4e-05	0.0044
head mesodermal cell WBbt:0004697	45	0.0005	0.038

### Sheet: TEA_DownGenes_lsl-1(ljm1)
Tissue enrichment analaysis (TEA Wormbase) of significant down-regulated genes in lsl-1(ljm1) mutant allele					Blastomers format
Term	Observed	p-value	q-value
ABplaaapp WBbt:0006136	6	1.4e-06	0.00043
ABaraaap WBbt:0005861	6	1.4e-06	0.00043
ABaraapa WBbt:0005853	6	2.1e-06	0.00043
ABaraaaa WBbt:0006360	6	2.6e-06	0.00043
ABaraapp WBbt:0006153	6	2.6e-06	0.00043
ABalpapa WBbt:0006573	6	4.5e-06	0.00043
ABalpaaa WBbt:0006557	6	5.4e-06	0.00043
ABplaaapa WBbt:0006680	6	6.3e-06	0.00043
ABprappp WBbt:0006702	6	7.5e-06	0.00043
ABpraaap WBbt:0006534	5	1.8e-05	0.00053
ABprpaap WBbt:0006253	5	1.8e-05	0.00053
ABarappa WBbt:0006005	5	1.8e-05	0.00053
ABalaapa WBbt:0006130	5	2.1e-05	0.00053
ABarpppap WBbt:0006251	5	2.1e-05	0.00053
ABprpppp WBbt:0006179	5	2.1e-05	0.00053
ABprpapa WBbt:0006259	5	2.1e-05	0.00053
ABplpapp WBbt:0006420	5	2.5e-05	0.00053
ABalppap WBbt:0006112	5	2.5e-05	0.00053
MSaaap WBbt:0006160	5	2.5e-05	0.00053
ABprpaaa WBbt:0006167	5	2.5e-05	0.00053
ABplpaap WBbt:0006077	5	2.9e-05	0.00053
MSaapp WBbt:0006425	5	2.9e-05	0.00053
ABplpaaa WBbt:0006315	5	2.9e-05	0.00053
ABplpppa WBbt:0006423	5	3.5e-05	0.00053
ABprpappp WBbt:0005847	5	3.5e-05	0.00053
ABalpaap WBbt:0005934	5	3.5e-05	0.00053
AB WBbt:0004015	9	3.8e-05	0.00053
ABprappa WBbt:0006269	5	4.1e-05	0.00053
ABplpapa WBbt:0006087	5	4.1e-05	0.00053
ABplpppp WBbt:0006647	5	4.1e-05	0.00053
ABalaaaa WBbt:0006427	5	4.7e-05	0.00053
ABpraaaa WBbt:0006442	5	4.7e-05	0.00053
ABalppaa WBbt:0005944	5	7.3e-05	0.00066
ABarpaaa WBbt:0006398	5	0.00011	0.00096
Cpapa WBbt:0005962	5	0.00011	0.00096
Cpapp WBbt:0005897	5	0.00014	0.0012
ABprpaapa WBbt:0006047	4	0.00022	0.0018
ABalaapp WBbt:0006553	4	0.00022	0.0018
ABprapaap WBbt:0006624	4	0.00022	0.0018
MSpppp WBbt:0006409	4	0.00022	0.0018
ABplapppp WBbt:0006656	4	0.00022	0.0018
ABpraapp WBbt:0006335	4	0.00022	0.0018
ABprpppa WBbt:0005943	4	0.00022	0.0018
ABarpppaa WBbt:0006041	4	0.00022	0.0018
ABarappp WBbt:0006524	4	0.00026	0.0018
MSappa WBbt:0006717	4	0.00026	0.0018
ABplaaaap WBbt:0006625	4	0.00026	0.0018
MSappp WBbt:0006125	4	0.00026	0.0018
E WBbt:0004804	4	0.00026	0.0018
ABalappa WBbt:0006157	4	0.00026	0.0018
ABprapapp WBbt:0006290	4	0.00029	0.0018
ABarppapp WBbt:0006240	4	0.00029	0.0018
ABplpppap WBbt:0006665	4	0.00034	0.0019
Eal WBbt:0006441	4	0.00034	0.0019
ABplaaaaa WBbt:0006348	4	0.00034	0.0019
ABprapapa WBbt:0006510	4	0.00034	0.0019
ABplaappp WBbt:0005948	4	0.00034	0.0019
ABprpapaa WBbt:0006446	4	0.00034	0.0019
BAG WBbt:0006825	19	0.00035	0.0019
ABprppaa WBbt:0005984	4	0.00038	0.0019
ABplpappa WBbt:0006232	4	0.00038	0.0019
ABarapaa WBbt:0006515	4	0.00038	0.0019
Caap WBbt:0005921	4	0.00038	0.0019
ABalaaap WBbt:0005982	4	0.00038	0.0019
ABprpappa WBbt:0006088	4	0.00044	0.002
ABprppap WBbt:0006346	4	0.00044	0.002
ABplappp WBbt:0006470	4	0.00044	0.002
Caapa WBbt:0006123	4	0.00044	0.002
Ea WBbt:0006733	4	0.00044	0.002
male distal tip cell WBbt:0006864	22	0.00049	0.0021
ABplpappp WBbt:0006390	4	0.00049	0.0021
ABpraapa WBbt:0006302	4	0.00049	0.0021
ABplaappa WBbt:0006519	4	0.00049	0.0021
ABpraappp WBbt:0006270	4	0.00049	0.0021
ABalpppa WBbt:0006649	4	0.00049	0.0021
Ep WBbt:0006612	4	0.00063	0.0025
ABpraappa WBbt:0006035	4	0.0007	0.0027
Caaap WBbt:0006267	4	0.00087	0.0033
Epla WBbt:0006661	4	0.00087	0.0033
Z4.a WBbt:0007025	21	0.0011	0.004
Z1.p WBbt:0007023	21	0.0011	0.0041
Psub2 WBbt:0006873	4	0.0012	0.0043
Eplp WBbt:0006496	4	0.0012	0.0043
Epra WBbt:0006321	4	0.0013	0.0046
EMS WBbt:0006876	5	0.0013	0.0046
Z3 WBbt:0004575	4	0.0022	0.0077
Z2 WBbt:0004576	4	0.0022	0.0077
ABplpaapa WBbt:0006115	3	0.0023	0.0077
MSapa WBbt:0005898	3	0.0023	0.0077
ABarppaa WBbt:0006465	3	0.0023	0.0077
MSppaa WBbt:0006531	3	0.0025	0.0084
MSapp WBbt:0006036	3	0.0025	0.0084
Ear WBbt:0006370	3	0.0025	0.0084
ABpraapap WBbt:0006062	3	0.0025	0.0084
ABprapap WBbt:0006678	3	0.0025	0.0084
ABarpaapp WBbt:0006620	3	0.0025	0.0084
ABarpapa WBbt:0006603	3	0.0025	0.0084
ABprappaa WBbt:0006350	3	0.0028	0.0086
ABplapapp WBbt:0006413	3	0.0028	0.0086
ABpraapaa WBbt:0006108	3	0.0031	0.0094
Q cell WBbt:0008598	3	0.0031	0.0094
ABplppppp WBbt:0006574	3	0.0031	0.0094
ABprpppap WBbt:0006237	3	0.0031	0.0094
MSpapp WBbt:0006201	3	0.0031	0.0094
ABplaapap WBbt:0005887	3	0.0031	0.0094
ABplaapaa WBbt:0005866	3	0.0031	0.0094
Epl WBbt:0006000	3	0.0031	0.0094
ABarpaapa WBbt:0005844	3	0.0031	0.0094
ABprappap WBbt:0006220	3	0.0031	0.0094
Caaaa WBbt:0005899	3	0.0035	0.0095
Epr WBbt:0006547	3	0.0035	0.0095
ABprpppaa WBbt:0006552	3	0.0038	0.01
ABplppap WBbt:0006028	3	0.0038	0.01
Capp WBbt:0006098	3	0.0042	0.011
Cppp WBbt:0006268	3	0.0042	0.011
Eala WBbt:0006104	3	0.0046	0.012
Cpaaa WBbt:0006212	3	0.0046	0.012
Cpaap WBbt:0006594	3	0.0046	0.012
Capa WBbt:0006444	3	0.005	0.013
Earp WBbt:0006646	3	0.006	0.015
Eara WBbt:0006161	3	0.006	0.015
C WBbt:0003810	3	0.0065	0.016
germ line WBbt:0005784	144	0.0067	0.016
Cppa WBbt:0006168	3	0.0082	0.02
Eprp WBbt:0006507	3	0.01	0.024
body wall WBbt:0005742	3	0.011	0.026
MSpaap WBbt:0005878	2	0.018	0.043
ABplappaa WBbt:0006371	2	0.018	0.043
ABplpppaa WBbt:0006222	2	0.018	0.043
ABplppppa WBbt:0006352	2	0.02	0.045
P4 WBbt:0006773	2	0.021	0.049
ABprppppp WBbt:0005983	2	0.021	0.049
