## Supplementary material for "The zinc-finger transcription factor LSL-1 is a major regulator of the germline transcriptional program in *C. elegans*": File_S5_Overlap_DEGs_in_lsl-1_mutants_and_LSL-1_bound_genes.xlsx

### Sheet: DEGlsl-1(tm4769)_LSL-1BindSites
DEG (q-value < 0.01, -2 > FC > 2)	Overlap DEG/LSL-1 binding sites	Overlap DE Up-regulated genes/LSL-1 binding sites at promoters	Overlap DE Up-regulated genes/LSL-1 binding sites at other regions	Overlap DE Down-regulated genes/LSL-1 binding sites at promoters	Overlap DE Down-regulated genes/LSL-1 binding sites at other regions
LSL-1 Binding sites (IDR<0.1%)	C17E7.4	Y54G2A.73	Y75B8A.19	C17E7.4	mex-6
	oma-1	K11H3.2	enu-3.5	oma-1	W05F2.3
	C14B1.9	mib-1	rpn-6.2	C14B1.9	neg-1
	mex-6	spe-5	neto-1	mex-6	fbxa-118
	K12H6.2	T05G5.4	mib-1	K12H6.2	cpg-1
	F32D1.7	F25F2.1	Y47G6A.5	F32D1.7	pos-1
	oma-2	W08E3.4	W09D10.5	oma-2	C06A1.12
	T21C9.13	F35C5.1	F53A3.1	T21C9.13	linc-63
	C01G8.1	wht-3	K04C2.8	C01G8.1	T25E12.6
	era-1	C47E8.11	C07H6.9	era-1	dsl-2
	W05F2.3	pitr-5	W08E3.4	W05F2.3	Y51F10.2
	ZC308.4	mpz-5	R05G6.5	ZC308.4	gyg-2
	try-1	C23G10.1	W02A2.8	try-1	rme-2
	asfl-1	hsp-4	wht-3	asfl-1	klp-15
	B0304.2	F23C8.8	Y53C10A.15	B0304.2	Y48C3A.1
	C50E3.12	T11G6.2	pitr-5	C50E3.12	cpg-2
	neg-1	C06G4.4	Y57G11C.14	gfat-2	Y18D10A.11
	gfat-2	R03D7.5	irld-1	rnh-1.2	spn-4
	rnh-1.2	nex-2	F56F3.4	egg-1	cyb-3
	fbxa-118	C35E7.9	W02A2.9	nos-2	egg-5
	egg-1	F36A2.12	Y116F11B.13	cpg-1	W06B4.1
	nos-2	spe-44	cysl-4	clec-91	H06I04.8
	cpg-1	Y24D9B.1	C44B9.2	spsb-2	C14B1.12
	clec-91	Y116F11B.13	Y39E4B.11	T01C3.3	Y47G6A.31
	spsb-2	C44B9.2	Y47D9A.4	C30F12.4	fbxa-192
	T01C3.3	spe-45	nrps-1	C38D4.4	Y39E4B.5
	C30F12.4	T23G11.10	C48D1.9	gna-2	K03H1.7
	C38D4.4	C06A5.12	K10D2.8	cyb-2.2	F58D5.3
	gna-2	F43G6.16	F43G6.16	cyb-2.1	T05B9.1
	pos-1	Y53F4B.11	linc-128	bath-15	mom-1
	cyb-2.2	C17H12.36	C17H12.36	gln-5	cey-3
	cyb-2.1	F57A10.2	C36C5.14	chs-1	Y54G9A.5
	bath-15	kin-10		puf-5	cye-1
	C06A1.12			T12C9.7	Y53G8B.2
	gln-5			Y51H7C.3	bath-27
	chs-1			F18A1.7	pen-2
	puf-5			egg-3	D1022.17
	T12C9.7			F14B6.3	sygl-1
	Y51H7C.3			egg-2	C04F12.5
	F18A1.7			linc-63	abi-1
	egg-3			syp-2	spd-3
	F14B6.3			cbd-1	apx-1
	egg-2			F15A4.2	kca-1
	linc-63			Y51F10.2	nipa-1
	T25E12.6			fbxa-215	tcl-2
	dsl-2			F30F8.1	bath-24
	syp-2			gyg-2	pcn-1
	cbd-1			rme-2	K11H3.8
	F15A4.2			T24D1.3	sld-2
	Y51F10.2			T05F1.2	div-1
	fbxa-215			M116.5	rfc-3
	F30F8.1			gln-6	W02D9.4
	gyg-2			cpg-2	F56D2.2
	rme-2			glp-1	Y49G5B.1
	T24D1.3			tyms-1	C01G5.5
	klp-15			dsb-2	chin-1
	T05F1.2			Y18D10A.11	mcm-4
	M116.5			F14D2.11	car-1
	Y48C3A.1			ulp-5	Y14H12B.1
	gln-6			mex-1	swp-1
	cpg-2			spn-4	pqn-59
	glp-1			cpar-1	R107.5
	tyms-1			cyb-3	htp-1
	dsb-2			Y11D7A.7	W03F9.1
	Y18D10A.11			nasp-2
	F14D2.11			W06B4.1
	ulp-5			puf-3
	mex-1			lip-1
	spn-4			rmd-1
	cpar-1			trcs-1
	cyb-3			fbf-1
	egg-5			hpo-40
	Y11D7A.7			R05H5.3
	nasp-2			aptf-3
	W06B4.1			Y75B12B.1
	H06I04.8			lin-41
	puf-3			T22D1.5
	lip-1			his-74
	rmd-1			ife-3
	trcs-1			aptf-2
	fbf-1			C27D9.1
	C14B1.12			C34D4.10
	hpo-40			R74.8
	R05H5.3			dgtr-1
	aptf-3			puf-11
	Y75B12B.1			B0511.19
	lin-41			C36B1.11
	T22D1.5			wdr-5.3
	his-74			cpg-4
	ife-3			klc-1
	aptf-2			H37A05.4
	C27D9.1			H06I04.1
	C34D4.10			rnr-1
	Y47G6A.31			EEED8.14
	R74.8			C08H9.16
	fbxa-192			F48A11.4
	dgtr-1			rde-4
	Y39E4B.5			sun-1
	puf-11			puf-7
	B0511.19			K03H1.7
	C36B1.11			rskn-1
	wdr-5.3			T05B9.1
	cpg-4			C08F8.3
	klc-1			F54D10.5
	H37A05.4			R02F2.4
	H06I04.1			B0393.3
	rnr-1			cey-2
	EEED8.14			mcm-7
	C08H9.16			F14D2.14
	F48A11.4			pal-1
	rde-4			cyp-31A5
	sun-1			perm-1
	puf-7			C37C3.9
	K03H1.7			inx-14
	F58D5.3			mom-2
	rskn-1			klp-16
	T05B9.1			puf-6
	C08F8.3			bcl-7
	F54D10.5			mcm-2
	R02F2.4			cey-3
	B0393.3			Y54G9A.5
	cey-2			F11E6.7
	mom-1			R11H6.5
	mcm-7			mcm-3
	F14D2.14			R07B7.2
	pal-1			xnd-1
	cyp-31A5			bath-27
	perm-1			zipt-7.1
	C37C3.9			T07F10.3
	inx-14			psf-3
	mom-2			cyp-31A2
	klp-16			H31G24.3
	puf-6			sygl-1
	bcl-7			cgh-1
	mcm-2			F21D5.1
	cey-3			fbxa-206
	Y54G9A.5			gon-4
	cye-1			ooc-5
	F11E6.7			san-1
	R11H6.5			T16H12.1
	mcm-3			C04F12.5
	R07B7.2			szy-4
	xnd-1			dsh-2
	Y53G8B.2			T07F8.4
	bath-27			pie-1
	zipt-7.1			fbxa-211
	T07F10.3			Y69A2AR.1
	psf-3			F56F11.4
	pen-2			skpt-1
	D1022.17			nipa-1
	cyp-31A2			K11H3.4
	H31G24.3			dscc-1
	sygl-1			Y48G1A.2
	cgh-1			F59A6.5
	F21D5.1			bath-24
	fbxa-206			zim-1
	gon-4			gst-7
	ooc-5			kbp-3
	san-1			Y62F5A.12
	T16H12.1			ima-2
	C04F12.5			ccch-3
	abi-1			mcm-5
	spd-3			ZC155.4
	szy-4			pash-1
	apx-1			pcn-1
	dsh-2			wago-4
	kca-1			mtm-9
	T07F8.4			set-4
	pie-1			C50E3.5
	fbxa-211			T12G3.4
	Y69A2AR.1			F44B9.8
	F56F11.4			H05C05.2
	skpt-1			C16C8.12
	nipa-1			T10E9.14
	K11H3.4			B0238.9
	tcl-2			F31E3.6
	dscc-1			lig-1
	Y48G1A.2			egg-4
	F59A6.5			sld-2
	bath-24			fbxa-140
	zim-1			daz-1
	gst-7			usp-46
	kbp-3			B0261.7
	Y62F5A.12			cdc-7
	ima-2			polh-1
	ccch-3			K04G7.1
	mcm-5			mdf-2
	ZC155.4			gld-1
	pash-1			C13G5.2
	pcn-1			zim-3
	wago-4			sqv-8
	mtm-9			let-99
	set-4			C16C8.4
	C50E3.5			pch-2
	T12G3.4			T26A5.8
	F44B9.8			prmt-9
	H05C05.2			orc-5
	C16C8.12			pgl-2
	T10E9.14			T07C4.3
	K11H3.8			polk-1
	B0238.9			hsr-9
	F31E3.6			gpd-4
	lig-1			dut-1
	egg-4			acs-13
	sld-2			bir-2
	fbxa-140			gon-14
	daz-1			K02C4.3
	usp-46			B0035.18
	B0261.7			cdt-1
	cdc-7			C04E6.11
	polh-1			glh-2
	K04G7.1			rnh-2
	div-1			gpd-1
	mdf-2			W04D2.4
	gld-1			K10C3.4
	C13G5.2			W02D9.4
	zim-3			ctf-4
	sqv-8			ZK856.11
	let-99			F54D5.2
	C16C8.4			disl-2
	pch-2			npp-22
	T26A5.8			tag-63
	prmt-9			set-22
	orc-5			efl-1
	pgl-2			chaf-1
	T07C4.3			tofu-6
	polk-1			uri-1
	hsr-9			F56C9.6
	gpd-4			ztf-15
	dut-1			apc-10
	acs-13			mcm-6
	bir-2			mcm-4
	gon-14			B0205.9
	K02C4.3			fbxa-210
	B0035.18			cku-80
	cdt-1			ubc-9
	C04E6.11			imb-2
	glh-2			pole-1
	rnh-2			K07C5.6
	rfc-3			pig-1
	gpd-1			pssy-2
	W04D2.4			F54E12.2
	K10C3.4			Y24F12A.1
	W02D9.4			spat-1
	ctf-4			Y14H12B.1
	ZK856.11			bath-28
	F54D5.2			sup-35
	disl-2			swp-1
	npp-22			D1081.7
	tag-63			F21F3.4
	set-22			cya-1
	F56D2.2			lin-35
	efl-1			spr-2
	chaf-1			swsn-9
	tofu-6			maph-1.2
	Y49G5B.1			F10E7.5
	uri-1			F33H1.3
	C01G5.5			F13B12.6
	F56C9.6			Y55F3AM.21
	ztf-15			K06A5.1
	apc-10			hrde-4
	chin-1			cpb-3
	mcm-6			Y111B2A.34
	mcm-4			R107.5
	B0205.9			sin-3
	fbxa-210			taf-8
	cku-80			flh-1
	ubc-9			chk-1
	imb-2			T22C1.1
	pole-1			unc-40
	K07C5.6			hpr-17
	pig-1			dsb-1
	car-1			tcab-1
	pssy-2			zyg-11
	F54E12.2			C23G10.7
	Y24F12A.1			pif-1
	spat-1			prom-1
	Y14H12B.1			C33B4.4
	bath-28			R11A8.1
	sup-35			cept-2
	swp-1			hcf-1
	D1081.7			cin-4
	F21F3.4			exo-1
	cya-1			W02D7.6
	lin-35			lin-53
	spr-2			Y4C6B.1
	swsn-9			glh-4
	maph-1.2			hcp-1
	F10E7.5			T13F2.6
	F33H1.3			aipl-1
	F13B12.6			gmn-1
	Y55F3AM.21			W03F9.1
	K06A5.1			C50B6.3
	pqn-59			chaf-2
	hrde-4			arrd-13
	cpb-3			nono-1
	Y111B2A.34
	R107.5
	sin-3
	taf-8
	flh-1
	chk-1
	T22C1.1
	unc-40
	hpr-17
	dsb-1
	tcab-1
	zyg-11
	C23G10.7
	pif-1
	prom-1
	C33B4.4
	R11A8.1
	cept-2
	hcf-1
	cin-4
	exo-1
	W02D7.6
	lin-53
	Y4C6B.1
	glh-4
	hcp-1
	T13F2.6
	htp-1
	aipl-1
	gmn-1
	W03F9.1
	C50B6.3
	chaf-2
	arrd-13
	nono-1
	Y75B8A.19
	enu-3.5
	Y54G2A.73
	rpn-6.2
	neto-1
	K11H3.2
	mib-1
	Y47G6A.5
	W09D10.5
	F53A3.1
	K04C2.8
	spe-5
	T05G5.4
	C07H6.9
	F25F2.1
	W08E3.4
	R05G6.5
	W02A2.8
	F35C5.1
	wht-3
	C47E8.11
	Y53C10A.15
	pitr-5
	mpz-5
	C23G10.1
	hsp-4
	Y57G11C.14
	F23C8.8
	T11G6.2
	C06G4.4
	R03D7.5
	nex-2
	irld-1
	F56F3.4
	C35E7.9
	W02A2.9
	F36A2.12
	spe-44
	Y24D9B.1
	Y116F11B.13
	cysl-4
	C44B9.2
	Y39E4B.11
	spe-45
	Y47D9A.4
	nrps-1
	T23G11.10
	C48D1.9
	C06A5.12
	K10D2.8
	F43G6.16
	linc-128
	Y53F4B.11
	C17H12.36
	F57A10.2
	C36C5.14
	kin-10

### Sheet: DEGlsl-1(ljm1)_LSL-1BindSites
DEGs (q-value < 0.01, -2 > FC > 2)	Overlap DEGs/LSL-1 binding sites	Overlap DE Up-regulated genes/LSL-1 binding sites at promoters	Overlap DE Up-regulated genes/LSL-1 binding sites at other regions	Overlap DE Down-regulated genes/LSL-1 binding sites at promoters	Overlap DE Down-regulated genes/LSL-1 binding sites at other regions
LSL-1 Binding sites (IDR<0.1%)	K12H6.2	M04F3.4	Y47G6A.5	K12H6.2	mex-6
	B0304.2	pqn-21	R05G6.5	B0304.2	T25E12.6
	F15A4.2	Y53F4B.11	vps-50	F15A4.2	C06A1.12
	asfl-1	nex-2	nrps-1	asfl-1	tcl-2
	C14B1.9	T11G6.2	W02A2.9	C14B1.9	C14B1.12
	T12C9.7			T12C9.7	C04F12.5
	bath-15			bath-15
	rnh-1.2			rnh-1.2
	F30F8.1			F30F8.1
	mex-6			mex-6
	C30F12.4			C30F12.4
	oma-1			oma-1
	C38D4.4			C38D4.4
	M116.5			M116.5
	syp-2			syp-2
	F14D2.11			F14D2.11
	T21C9.13			T21C9.13
	ulp-5			ulp-5
	fbf-1			fbf-1
	C34D4.10			C34D4.10
	R74.8			R74.8
	lip-1			lip-1
	B0238.9			B0238.9
	hpo-40			hpo-40
	R07B7.2			R07B7.2
	glp-1			glp-1
	klc-1			klc-1
	fbxa-211			fbxa-211
	F54D5.2			F54D5.2
	his-74			his-74
	C04F12.5			C04F12.5
	ife-3			ife-3
	dsb-2			dsb-2
	xnd-1			xnd-1
	gst-7			gst-7
	T10E9.14			T10E9.14
	B0035.18			B0035.18
	R11A8.1			R11A8.1
	immt-2			immt-2
	T25E12.6
	C06A1.12
	tcl-2
	C14B1.12
	M04F3.4
	pqn-21
	Y53F4B.11
	nex-2
	T11G6.2
	Y47G6A.5
	R05G6.5
	vps-50
	nrps-1
	W02A2.9
